# Single residues within the YTHDF intrinsically disordered region control m^6^A-dependent mRNA decay

**DOI:** 10.64898/2026.09.18.752746

**Authors:** Benedetta Ricci, Danika Sommer, Daymieri Narvaez, Ruqi Zhang, Jacob Geri, Sara Zaccara

## Abstract

Intrinsically disordered regions (IDRs) mediate protein interactions, condensate partitioning, and regulatory control in RNA-binding proteins, yet the residue-level logic underlying IDR function has remained difficult to define using conventional fragment- and truncation-based approaches. Here, we apply cytosine and adenine base-editor screens to map residue-level regulation within the intrinsically disordered region of YTHDF2, a cytoplasmic reader that couples m^6^A to mRNA decay. By tiling base edits across YTHDF2 in a YTHDF1/YTHDF3-null background, we identify IDR residues that regulate YTHDF2-dependent cellular fitness. Interestingly, we identified residues that limit YTHDF2 decay activity. Their mutation disrupts endogenous protein-protein interactions and generates hyperactive YTHDF2 variants that promote m^6^A-dependent mRNA decay and alter recruitment to cytoplasmic RNA granules, without affecting intrinsic m^6^A binding or protein stability. These findings define the residue-level regulatory logic of the YTHDF2 IDR and establish base-editor screening as a strategy to uncover functional mechanisms encoded within IDR regions.
