## Supplementary Table 4 for "Single residues within the YTHDF intrinsically disordered region control m^6^A-dependent mRNA decay"

### Sheet: Sheet1
Category	Name	Purpose	sequence (5'->3')	catalogue #	citation
sgRNA	sgYTHDF1	generation of ΔDF1-3 cell line	TCCGTTACTGAGCTGTCCGT	IDT
sgRNA	sgYTHDF1	generation of ΔDF1-3 cell line	GGTGTAGCTGCTCCCATACG	IDT
sgRNA	sgYTHDF3	generation of ΔDF1-3 cell line	GATGGTGTATTTAGTCAACC	IDT
sgRNA	sgYTHDF3	generation of ΔDF1-3 cell line	GCTATCCACCTAGTTCTCTT	IDT
pcr primer	gYTHDF1_Fw	generation of YTHDF1 KO clones	GGTTGGCATTCTCAGCATCTC	IDT
pcr primer	gYTHDF1_Rw	generation of YTHDF1 KO clones	TCCCCAATCTTCAGGCCAAC	IDT
pcr primer	gYTHDF3_Fw	generation of YTHDF3 KO clones	ATTCTCTTGGGGAAGCAGCG	IDT
pcr primer	gYTHDF3_Rw	generation of YTHDF3 KO clones	AACTGGGGGCACACTATTGG	IDT
shRNA	inducible shDF2	generation of ΔDF1-3+shDF2 cell line	GCAGACTTGCAGTTTAAGTAT	mission shRNA TRCN0000168751
pcr primer	sg_55-68-87-153_fw	genomic pcr for editing sanger sequencing	TGAATTGCGTGACTAGGTGGG	IDT
pcr primer	sg_55-68-87-153_rev	genomic pcr for editing sanger sequencing	AATGGACCCGCTACCAACAG	IDT
non-targeting control siRNA pool	si control	Timelapse-seq		Dharmacon D-001810-10-05
siRNA	siYTHDF2	Timelapse-seq	AGACUGAUCUAAUGUGAAAUGUAAG	IDT
RNA probe	m6A-RNA probe	EMSA	/56-FAM/rUrU rCrUrU rCrUrG rUrGrG /iN6Me-rA/rCrU rGrUrC	IDT	https://www.nature.com/articles/cr2014152
